# Antimicrobial peptide glatiramer acetate targets *Pseudomonas aeruginosa* lipopolysaccharides to breach membranes without altering lipopolysaccharide modification

**DOI:** 10.1101/2023.05.23.541429

**Authors:** Ronan A. Murphy, Jade Pizzato, Leah Cuthbertson, Akshay Sabnis, Andrew Edwards, Laura M. Nolan, Thomas Vorup-Jensen, Gerald Larrouy-Maumus, Jane C. Davies

## Abstract

Antimicrobial peptides (AMPs) are key components of innate immunity across all kingdoms of life. Both natural and synthetic AMPs are receiving renewed attention in the efforts to combat the antimicrobial resistance (AMR) crisis and the loss of antibiotic efficacy. The gram-negative pathogen *Pseudomonas aeruginosa* is one of the most concerning infectious bacteria in AMR, particularly in people with cystic fibrosis (CF) where respiratory infections are difficult to eradicate and are associated with increased morbidity and mortality. Cationic AMPs exploit the negative charge of lipopolysaccharides (LPS) on *P. aeruginosa* to bind to and disrupt the bacterial membrane(s) and cause lethal damage. *P. aeruginosa* modifies its LPS, via environmental or genetic factors, to neutralise the charge of the cell and evade AMP killing. Free-LPS is also a component of CF sputum, as is anionic extracellular DNA (eDNA), each of which can bind AMPs by electrostatic interaction. Both free LPS and eDNA also feed into pro-inflammatory cycles. Glatiramer acetate (GA) is a random peptide co-polymer of glycine, lysine, alanine, and tyrosine and used as drug in the treatment of multiple sclerosis (MS); we have previously shown GA to be an AMP which synergises with tobramycin against *P. aeruginosa* from CF, functioning via bacterial membrane disruption. Here, we demonstrate direct binding and sequestration/neutralisation of *P. aeruginosa* LPS in keeping with GA’s ability to disrupt the outer membrane. Binding and neutralisation of eDNA was also seen. At CF-relevant concentrations, however, neither strongly inhibited membrane disruption by GA. Furthermore, in both type strains and clinical CF isolates of *P. aeruginosa*, exposure to GA did not result in increased modification of the Lipid A portion of LPS or in increased expression of genetically encoded systems involved in AMP sensing and LPS modification. With this low selective pressure on *P. aeruginosa* for known AMP resistance mechanisms, the potential to neutralise pro-inflammatory CF sputum components, as well as the previously described enhancement of antibiotic function, GA is a promising candidate for drug repurposing.
