## Supplementary Data for "Antimicrobial peptide glatiramer acetate targets *Pseudomonas aeruginosa* lipopolysaccharides to breach membranes without altering lipopolysaccharide modification"

### Sheet: Lab Strains qRT PCR
	qRT-PCR
	ΔCt																					ΔΔCt
	phoP				pmrA				cprR				parR				arnB					phoP			pmrA			cprR			parR			arnB
	No Treatment	50mg/L GA	0.5mg/L CST	16mg/L LL-37	No Treatment	50mg/L GA	0.5mg/L CST	16mg/L LL-37	No Treatment	50mg/L GA	0.5mg/L CST	16mg/L LL-37	No Treatment	50mg/L GA	0.5mg/L CST	16mg/L LL-37	No Treatment	50mg/L GA	0.5mg/L CST	16mg/L LL-37		50mg/L GA	0.5mg/L CST	16mg/L LL-37	50mg/L GA	0.5mg/L CST	16mg/L LL-37	50mg/L GA	0.5mg/L CST	16mg/L LL-37	50mg/L GA	0.5mg/L CST	16mg/L LL-37	50mg/L GA	0.5mg/L CST	16mg/L LL-37
PAO1	1.34 (0.72-2.14)	1.39 (0.15-2.52)	0.79 (0.28-2.06)	1.44 (0.45-2.44)	0.98 (0.004-1.35)	0.42 (0.02-1.45)	0.09 (0.05-1.18)	1.70 (0.07-3.33)	1.01 (0.007-1.06)	0.26 (0.007-0.96)	0.23 (0.23-0.76)	1.07 (0.01-2.13)	0.78 (0.003-0.9)	0.23 (0.009-0.44)	0.09 (0.09-0.66)	0.93 (0.007-1.85)	0.93 (0.007-1.85)	0.11 (0.004-0.19)	0.03 (0.03-0.03)	0.03 (0.009-0.05)		1.18 (1.14-1.94)	0.37 (0.21-0.39)	4.06 (1.81-6.31)	1.07 (0.43-4.70)	0.07 (0.06-1.21)	9.31 (3.40-14.86)	0.91 (0.26-0.93)	0.23 (0.22-0.75)	1.91 (1.70-2.12)	0.57 (0.25-2.77)	0.12 (0.11-0.73)	2.05 (2.05-2.06)	2.12 (0.71-7.28)	0.30 (0.19-0.32)	8.55 (0.32-16.77)
PA14	1.65 (1.61-2.93)	3.31 (1.26-5.8)	2.12 (1.14-2.52)	2.56 (13.6-3.76)	0.35 (0.15-0.79)	0.31 (0.09-2.63)	0.14 (0.06-0.72)	1.15 (0.17-2.12)	0.4 (0.19-0.54)	0.33 (0.16-1.42)	0.09 (0.02-0.13)	0.37 (0.05-0.7)	0.31 (0.27-0.42)	0.48 (0.07-1.88)	0.12 (0.01-0.34)	0.44 (0.09-0.8)	0.004 (0.002-0.03)	0.01 (0.004-0.04)	0.004 (0.002-0.004)	0.006 (0.003-0.008)		1.92 (0.78-1.98)	0.86 (0.71-1.18)	1.26 (0.47-2.06)	2.04 (0.28-3.32)	0.88 (0.17-0.94)	1.91 (1.14-2.68)	1.66 (0.29-3.59)	0.34 (0.04-0.42)	0.1 (0.23-1.76)	1.51 (0.27-4.53)	0.36 (0.04-0.81)	1.10 (0.28-1.92)	1.72 (0.16-10.3)	0.54 (0.15-1.43)	4.29 (1.92-6.67)
PAK	2.9 (0.37-2.92)	0.77 (0.13-4.22)	1.15 (0.66-1.63)	8.96 (0.88-17.0)	0.17 (0.009-4.09)	0.22 (0.006-0.26)	0.06 (0.05-0.14)	0.45 (0.04-0.86)	0.45 (0.03-3.59)	0.26 (0.02-0.51)	0.26 (0.17-0.31)	0.57 (0.03-1.12)	0.55 (0.02-2.00)	0.22 (0.01-0.81)	0.06 (0.05-0.38)	0.61 (0.02-1.21)	0.006 (0.0005-0.24)	0.02 (0.0009-0.08)	0.01 (0.004-0.03)	0.006 (0.005-0.008)		0.39 (0.27-1.46)	0.48 (0.23-0.56)	4.20 (2.53-5.87)	0.73 (0.06-1.27)	0.02 (0.01-0.84)	5.08 (5.03-5.13)	0.74 (0.07-1.14)	0.11 (0.05-0.57)	1.77 (1.06-2.47)	0.68 (0.11-1.47)	0.04 (0.02-0.68)	1.59 (1.00-2.19)	1.25 (0.06-1.73)	0.13 (0.04-0.72)	11.5 (10.3-12.8)
medians with 95% confidence intervals

### Sheet: Clinical Strains qRT PCR
		ΔCt											ΔΔCt
		phoP		pmrA		cprR		parR		arnB			phoP	pmrA	cprR	parR	arnB
		No Treatment	50mg/L GA	No Treatment	50mg/L GA	No Treatment	50mg/L GA	No Treatment	50mg/L GA	No Treatment	50mg/L GA		50mg/L GA	50mg/L GA	50mg/L GA	50mg/L GA	50mg/L GA
	GA_750	0.80 (0.17-0.83)	1.52 (0.78-1.60)	0.16 (0.16-0.80)	0.48 (0.46-0.51)	0.32 (0.22-0.94)	0.36 (0.23-0.42)	0.17 (0.16-0.51)	0.23 (0.16-0.28)	0.01 (0.01-0.05)	0.05 (0.03-0.07)		1.83 (0.98-11.3)	2.89 (0.65-3.05)	0.72 (0.39-1.94)	1.01 (0.45-1.77)	3.91 (0.57-7.83)
	GA_899	0.96 (0.34-2.97)	0.89 (0.17-2.99)	0.23 (0.1-0.27)	0.15 (0.14-0.29)	0.14 (0.63-0.35)	0.13 (0.11-0.18)	0.15 (0.09-0.25)	0.16 (0.11-0.17)	0.003 (0.003-0.02)	0.006 (0.001-0.26)		0.93 (0.48-1.02)	1.27 (0.51-1.62)	1.29 (0.36-1.78)	1.07 (0.42-1.73)	1.46 (0.52-2.36)
	GA_550	0.63 (0.37-0.93)	0.37 (0.23-0.62)	0.08 (0.05-0.22)	0.22 (0.13-0.25)	0.91 (0.08-1.27)	0.97 (0.1-0.21)	0.08 (0.08-0.18)	0.11 (0.08-0.23)	0.002 (0.002-0.003)	0.007 (0.003-0.01)		0.62 (0.59-0.67)	1.71 (1.15-4.43)	1.07 (0.75-2.54)	0.98 (0.63-2.88)	2.08 (1.86-8.23)
	GA_294	0.55 (0.24-2.09)	0.33 (0.25-3.10)	0.16 (0.11-0.2)	0.49 (0.08-0.77)	0.16 (0.08-0.30)	0.45 (0.08-0.51)	0.01 (0.07-0.20)	0.25 (0.08-0.29)	0.02 (0.01-0.02)	0.04 (0.01-0.07)		1.4 (0.45-1.51)	2.52 (0.79-4.81)	1.70 (0.50-5.18)	1.25 (0.82-4.46)	2.05 (0.95-6.52)
	GA_982	0.92 (0.71-1.03)	0.53 (0.18-0.58)	0.22 (0.08-1.03)	0.13 (0.07-0.48)	0.18 (0.10-0.47)	0.04 (0.03-0.13)	0.16 (0.15-0.68)	0.05 (0.03-0.22)	0.02 (0.007-0.02)	0.01 (0.01-0.02)		0.51 (0.25-0.63)	0.47 (0.31-1.57)	0.27 (0.19-0.43)	0.32 (0.19-0.35)	0.77 (0.75-1.99)
	GA_422	0.34 (0.15-0.82)	0.55 (0.04-0.59)	0.43 (0.22-2.05)	0.88 (0.35-1.31)	0.40 (0.35-1.31)	0.62 (0.07-1.07)	0.41 (0.37-1.19)	0.39 (0.06-0.42)	0.05 (0.02-0.13)	0.18 (0.05-0.40)		0.67 (0.20-1.72)	0.82 (0.64-3.93)	0.48 (0.25-1.62)	0.36 (0.17-1.07)	1.42 (1.06-25.2)
	GA_519	1.15 (0.99-2.08)	0.94 (0.67-1.02)	0.12 (0.08-0.28)	0.18 (0.06-0.42)	0.12 (0.09-0.18)	0.14 (0.04-0.28)	0.13 (0.11-0.18)	0.14 (0.08-0.22)	0.01 (0.007-0.03)	0.02 (0.01-0.07)		0.83 (0.32-10.3)	1.49 (0.70-1.53)	1.12 (0.50-1.53)	1.25 (0.61-1.25)	2.05 (1.20-2.43)
	GA_461	0.52 (0.37-3.76)	0.61 (0.35-6.14)	0.16 (0.15-0.79)	0.21 (0.06-1.18)	0.26 (0.03-1.00)	0.18 (0.03-0.20)	0.22 (0.14-0.61)	0.19 (0.06-1.09)	0.03 (0.007-0.87)	0.26 (0.008-0.21)		1.17 (0.95-1.64)	1.39 (0.36-1.50)	0.75 (0.18-1.05)	0.83 (0.44-1.79)	1.16 (0.89-2.36)
	GA_490	2.87 (1.76-8.42)	8.03 (6.47-9.40)	0.47 (0.26-1.68)	0.65 (0.46-0.73)	0.23 (0.11-0.27)	0.23 (0.10-0.46)	0.09 (0.08-0.27)	0.11 (0.11-0.18)	0.03 (0.02-0.04)	0.04 (0.03-0.05)		3.30 (0.77-4.57)	1.55 (0.39-1.77)	2.00 (0.38-2.07)	1.50 (0.41-1.88)	1.55 (0.88-2.23)
	GA_065	1.02 (0.21-3.19)	1.53 (0.30-5.18)	1.59 (1.26-0.94)	1.98 (1.14-2.79)	0.43 (0.15-0.93)	0.37 (0.31-1.04)	0.22 (0.09-0.26)	0.22 (0.19-0.38)	0.04 (0.04-0.06)	0.06 (0.05-0.11)		1.50 (1.43-1.62)	1.25 (0.91-1.45)	2.19 (0.40-2.42)	1.76 (0.74-2.55)	1.51 (1.40-1.68)
	GA_072	0.15 (0.14-0.35)	0.17 (0.10-0.36)	0.21 (0.13-0.30)	0.20 (0.18-0.23)	0.11 (0.08-0.19)	0.10 (0.07-0.15)	0.11 (0.09-0.15)	0.09 (0.07-0.10)	0.005 (0.0008-0.006)	0.008 (0.0001-0.009)		1.01 (0.71-1.11)	0.85 (0.72-1.59)	0.78 (0.60-1.18)	0.64 (0.61-1.10)	1.62 (1.43-1.65)
	Median	0.80 (0.34-1.15)	0.61 (0.33-1.53)	0.21 (0.18-0.47)	0.22 (0.15-0.88)	0.18 (0.11-0.40)	0.18 (0.10-0.45)	0.15 (0.09-0.22)	0.16 (0.09-0.25)	0.02 (0.003-0.04)	0.03 (0.007-0.06)		1.01 (0.62-1.83)	1.39 (0.82-2.52)	1.07 (0.48-2.00)	1.01 (0.36-1.50)	1.55 (1.16-2.08)
medians with 95% confidence intervals

### Sheet: Lab Strains Lipid A
	Lipid A Modification
	Phosphate				C10:3OH				Palmitate				L-Ara4N				All Additions
	No Treatment	50mg/L GA	0.5mg/L CST	16mg/L LL-37	No Treatment	50mg/L GA	0.5mg/L CST	16mg/L LL-37	No Treatment	50mg/L GA	0.5mg/L CST	16mg/L LL-37	No Treatment	50mg/L GA	0.5mg/L CST	16mg/L LL-37	No Treatment	50mg/L GA	0.5mg/L CST	16mg/L LL-37
PAO1	0.10 (0.00-0.12)	0.00 (0.00-0.03)	0.00 (0.00-0.21)	0.08 (0.00-0.16)	0.00 (0.00-0.15)	0.03 (0.00-0.09)	0.00 (0.00-0.05)	0.69 (0.44-0.93)	0.05 (0.00-0.08)	0.00 (0.00-0.00)	0.00 (0.00-0.00)	0.06 (0.00-0.13)	0.14 (0.00-0.21)	0.20 (0.00-0.30)	0.00 (0.00-0.54)	0.13 (0.00-0.25)	0.34 (0.14-0.36)	0.23 (0.00-0.39)	0.00 (0.00-0.80)	0.87 (0.70-1.05)
PA14	0.03 (0.00-0.11)	0.00 (0.00-0.12)	0.00 (0.00-0.00)	0.03 (0.00-0.07)	0.12 (0.08-0.24)	0.00 (0.00-0.11)	0.35 (0.00-0.43)	0.59 (0.35-0.83)	0.08 (0.06-0.11)	0.00 (0.00-0.00)	0.00 (0.00-0.00)	0.00 (0.00-0.00)	0.00 (0.00-0.00)	0.00 (0.00-0.00)	0.00 (0.00-0.43)	0.11 (0.00-0.21)	0.23 (0.13-0.42)	0.00 (0.00-0.23)	0.35 (0.00-0.43)	0.59 (0.35-0.83)
PAK	0.12 (0.12-0.30)	0.00 (0.00-0.24)	0.31 (0.12-0.38)	0.13 (0.00-0.25)	0.08 (0.00-1.48)	0.00 (0.00-0.41)	0.21 (0.03-0.47)	0.50 (0.11-0.88)	0.15 (0.13-1.31)	0.02 (0.00-0.21)	0.00 (0.00-1.09)	0.11 (0.00-0.21)	0.00 (0.00-1.23)	0.07 (0.00-0.20)	0.09 (0.05-1.18)	0.66 (0.07-1.24)	0.32 (0.26-2.16)	0.30 (0.00-0.41)	0.40 (0.33-1.55)	0.84 (0.44-1.24)
medians with 95% confidence intervals

### Sheet: Clinical Strains Lipid A
	Lipid A Modifications
	Phosphate		C10:3OH		Palmitate		L-Ara4N		All Additions
	No Treatment	50mg/L GA	No Treatment	50mg/L GA	No Treatment	50mg/L GA	No Treatment	50mg/L GA	No Treatment	50mg/L GA
GA_750	0.06 (0.00-0.08)	0.05 (0.00-0.21)	0.08 (0.00-0.31)	0.00 (0.00-0.21)	0.14 (0.00-1.41)	0.00 (0.00-0.00)	0.11 (0.00-0.31)	0.00 (0.00-0.00)	0.42 (0.06-1.72)	0.05 (0.00-0.21)
GA_899*	0.23 (0.12-0.35)	0.85 (0.00-1.70)	0.31 (0.22-0.40)	2.29 (2.26-2.32)	0.00 (0.00-0.00)	0.00 (0.00-0.00)	0.31 (0.22-0.40)	3.10 (2.62-3.94)	0.31 (0.22-0.40)	3.10 (2.62-3.94)
GA_550	0.11 (0.04-0.19)	0.007 (0.00-0.009)	0.00 (0.00-0.20)	0.00 (0.00-0.00)	0.00 (0.00-0.04)	0.00 (0.00-0.00)	0.12 (0.00-0.32)	0.00 (0.00-0.00)	0.23 (0.08-0.71)	0.007 (0.00-0.009)
GA_294	0.09 (0.00-0.20)	0.14 (0.08-0.38)	0.08 (0.00-0.21)	0.29 (0.00-0.18)	0.20 (0.00-0.22)	0.00 (0.00-0.09)	0.00 (0.00-0.15)	0.17 (0.00-0.29)	0.36 (0.00-0.56)	0.37 (0.31-0.58)
GA_982	0.00 (0.00-0.00)	0.02 (0.00-0.26)	0.00 (0.00-0.00)	0.00 (0.00-0.03)	0.00 (0.00-0.00)	0.00 (0.00-0.00)	0.00 (0.00-0.00)	0.00 (0.00-0.00)	0.00 (0.00-0.00)	0.02 (0.00-0.29)
GA_422	0.15 (0.00-0.31)	0.19 (0.00-0.31)	0.20 (0.00-0.34)	0.47 (0.00-0.59)	0.00 (0.00-0.00)	0.07 (0.00-0.14)	0.06 (0.00-0.07)	0.24 (0.00-0.25)	0.48 (0.00-0.53)	0.67 (0.00-0.91)
GA_519	0.33 (0.00-0.57)	0.19 (0.00-0.64)	0.021 (0.00-0.30)	0.00 (0.00-0.29)	0.03 (0.00-0.03)	0.00 (0.00-0.22)	0.00 (0.00-0.02)	0.00 (0.082)	0.38 (0.00-0.77)	0.27 (0.00-0.97)
GA_461	0.27 (0.00-0.40)	0.20 (0.00-1.93)	2.74 (0.00-3.02)	1.16 (0.00-14.84)	0.00 (0.00-0.00)	0.06 (0.00-2.06)	1.71 (0.00-2.79)	1.05 (0.00-12.50)	2.74 (0.00-3.42)	1.62 (0.00-18.44)
GA_490	0.18 (0.00-0.21)	0.00 (0.00-0.25)	3.07 (0.63-10.14)	2.55 (2.20-6.68)	2.28 (0.26-3.88)	0.66 (0.00-1.61)	2.22 (1.00-6.84)	2.55 (0.96-3.99)	4.06 (3.33-11.10)	2.55 (2.54-7.64)
GA_065	0.00 (0.00-1.81)	0.20 (0.15-0.37)	1.47 (0.00-1.81)	0.48 (0.45-0.49)	0.00 (0.00-0.74)	0.23 (0.07-0.29)	0.00 (0.00-2.21)	0.65 (0.08-0.85)	1.81 (0.00-2.21)	1.04 (0.56-1.28)
GA_072	0.28 (0.00-0.37)	0.27 (0.00-0.37)	0.06 (0.02-0.47)	0.25 (0.09-1.55)	0.00 (0.00-0.00)	0.00 (0.00-1.30)	0.13 (0.06-0.47)	0.72 (0.48-2.64)	0.47 (0.34-0.50)	0.99 (0.85-3.28)
Median	0.15 (0.00-0.28)	0.19 (0.007-0.27)	0.08 (0.00-2.74)	0.25 (0.00-2.29)	0.00 (0.00-0.20)	0.00 (0.00-0.23)	0.11 (0.00-1.71)	0.24 (0.00-2.55)	0.42 (0.23-2.74)	0.67 (0.02-2.55)
medians with 95% confidence intervals
*biological dupliates
